# Early life tolerance depends on a subset of specialized dendritic cells and is reinforced by the skin microbiota

**DOI:** 10.1101/2022.06.23.497363

**Authors:** Antonin Weckel, Miqdad O. Dhariwala, Kevin Ly, Oluwasunmisola T. Ojewumi, Julianne B. Riggs, Jeanmarie R. Gonzalez, Laura R. Dwyer, Joy N. Okoro, John M. Leech, Margot S. Bacino, Grace D. Cho, Geil Merana, Niroshana Anandasabapathy, Yosuke Kumamoto, Tiffany C. Scharschmidt

## Abstract

Early life establishment of tolerance to commensal bacteria at barrier surfaces carries enduring implications for immune health but remains poorly understood. Here we show that this process is controlled by microbial interaction with a specialized subset of antigen presenting cells. More particularly, we identify CD301b^+^ type 2 conventional dendritic cells (DC) as a subset in neonatal skin specifically capable of uptake, presentation and generation of regulatory T cells (Tregs) to commensal antigens. In early life, CD301b^+^ DC2 are enriched for programs of phagocytosis and maturation, while also expressing tolerogenic markers. In both human and murine skin, these signatures were reinforced by microbial uptake. In contrast to their adult counterparts or other early life DC subsets, neonatal CD301b^+^ DC2 highly expressed the retinoic acid-producing enzyme, RALDH2, deletion of which limited commensal-specific Tregs. Thus, synergistic interactions between bacteria and a specialized DC subset critically support early life tolerance at the cutaneous interface.
