## Supplementary material for "Early life tolerance depends on a subset of specialized dendritic cells and is reinforced by the skin microbiota": Tables 1-2-3: Table1_DEG_CD301bposvsneg_Skin_top100.xlsx

### Sheet: AW75_Skin_Citeseq
	p_val	avg_log2FC	pct.1	pct.2	p_val_adj
Mgl2	4.26391e-139	2.65185	1	0.717	1.3766e-134
Cd209d	2.23631e-61	2.09098	0.875	0.438	7.21994e-57
Cd74	1.26006e-49	0.57575	1	1	4.0681e-45
H2-Ab1	6.76138e-48	0.663602	1	0.996	2.18291e-43
Cd209e	2.14903e-43	1.74416	0.61	0.135	6.93814e-39
Cd209a	3.33161e-43	1.18938	0.823	0.367	1.07561e-38
H2-Aa	8.20865e-39	0.570575	1	0.996	2.65016e-34
Syngr2	5.15094e-37	0.846241	0.951	0.797	1.66298e-32
H2-Eb1	1.03911e-31	0.589095	0.998	0.992	3.35478e-27
Jaml	6.42975e-30	0.68051	0.74	0.339	2.07585e-25
Wfdc17	3.91323e-29	0.816954	0.96	0.849	1.26339e-24
Cd9	6.37891e-29	0.719857	0.909	0.633	2.05943e-24
Naga	6.64836e-29	0.718192	0.844	0.546	2.14642e-24
H2-DMa	1.12059e-26	0.460153	0.995	0.948	3.61782e-22
Ctnna1	3.20045e-26	0.779061	0.91	0.765	1.03326e-21
Cox6b2	4.38824e-26	0.659134	0.604	0.231	1.41674e-21
Cd163	7.62625e-26	0.716706	0.663	0.299	2.46214e-21
Adam23	1.26139e-25	0.722715	0.475	0.1	4.0724e-21
Casp6	3.56299e-24	0.786843	0.677	0.367	1.15031e-19
Slc27a3	4.50147e-24	0.910879	0.631	0.303	1.4533e-19
S100a11	6.04279e-24	0.539653	0.991	0.956	1.95092e-19
Ctsd	3.41748e-22	-1.35324	0.504	0.697	1.10333e-17
Ifi30	9.75271e-21	0.595565	0.985	0.936	3.14866e-16
Nedd4	3.49901e-20	0.437766	0.563	0.235	1.12965e-15
Rab7b	6.06518e-20	-0.587806	0.301	0.554	1.95814e-15
Klrb1b	1.33172e-19	0.527622	0.673	0.367	4.29945e-15
Itgam	2.06259e-19	-0.716147	0.462	0.689	6.65908e-15
Hfe	2.21112e-19	0.556756	0.756	0.47	7.13861e-15
Fcgrt	3.00226e-19	0.501475	0.846	0.606	9.69279e-15
Cd36	3.70909e-19	-1.11008	0.151	0.371	1.19748e-14
Olfm1	8.51775e-19	0.519062	0.902	0.713	2.74996e-14
Tmem176a	9.27926e-19	0.520645	0.925	0.769	2.99581e-14
2022-09-03	2.71637e-18	0.676572	0.511	0.207	8.76979e-14
Sulf2	2.98844e-18	0.442827	0.485	0.171	9.64817e-14
Vrk1	3.03003e-18	0.469337	0.813	0.514	9.78244e-14
Lgmn	4.49736e-18	-1.18687	0.386	0.598	1.45197e-13
Fcgr2b	5.02315e-18	0.484628	0.954	0.809	1.62173e-13
Higd2a	6.38209e-18	0.518573	0.885	0.709	2.06046e-13
Lsp1	9.66593e-18	0.434138	0.974	0.888	3.12065e-13
Napsa	1.06224e-17	0.483129	0.93	0.785	3.42944e-13
H2-DMb1	1.99128e-17	0.439695	0.988	0.94	6.42886e-13
Runx1	2.25799e-17	0.465809	0.917	0.745	7.28991e-13
Cybb	4.82699e-17	-0.794954	0.682	0.837	1.5584e-12
Ifitm3	5.89783e-17	-1.37851	0.317	0.53	1.90411e-12
Mafb	7.27102e-17	-1.09374	0.294	0.522	2.34745e-12
Trappc5	7.91453e-17	0.390652	0.799	0.546	2.55521e-12
Cd209b	9.28343e-17	0.83109	0.317	0.064	2.99716e-12
Clec12a	2.31126e-16	-0.533465	0.264	0.49	7.4619e-12
Lpl	3.11001e-16	-1.3694	0.396	0.606	1.00407e-11
Ccl6	3.70898e-16	-1.12831	0.576	0.737	1.19744e-11
Ftl1	6.17377e-16	-0.560973	1	1	1.9932e-11
Flt1	1.9438e-15	0.623248	0.396	0.139	6.27557e-11
Cebpb	2.28582e-15	-0.843138	0.631	0.773	7.37976e-11
Bloc1s2	3.31931e-15	0.408751	0.736	0.49	1.07164e-10
Gm2a	3.57205e-15	0.355831	0.977	0.912	1.15323e-10
Gfra2	4.58994e-15	0.383221	0.718	0.454	1.48186e-10
Tubb2a	8.13936e-15	-0.52543	0.408	0.614	2.62779e-10
Mertk	1.02479e-14	-0.17438	0.026	0.135	3.30854e-10
Pld3	1.21128e-14	-0.553431	0.168	0.355	3.91061e-10
Lmo1	2.13271e-14	0.384819	0.785	0.55	6.88545e-10
Pla2g12a	2.32508e-14	0.353576	0.44	0.195	7.50651e-10
Rgs1	2.93013e-14	-1.03314	0.434	0.625	9.45993e-10
Unc93b1	3.69113e-14	-0.587114	0.581	0.733	1.19168e-09
Scn3a	4.3603e-14	0.339165	0.219	0.016	1.40772e-09
Fn1	5.23183e-14	-1.25001	0.5	0.661	1.6891e-09
Cux1	6.81878e-14	0.386437	0.733	0.514	2.20144e-09
Apod	7.33857e-14	1.41093	0.37	0.147	2.36926e-09
Dhrs3	9.70348e-14	-0.338295	0.086	0.243	3.13277e-09
Cnn2	9.74743e-14	0.426006	0.791	0.558	3.14696e-09
Eva1b	1.13808e-13	0.402258	0.601	0.355	3.6743e-09
Tbxas1	1.19353e-13	-0.309513	0.109	0.275	3.8533e-09
Fyb	1.36499e-13	-0.66441	0.631	0.753	4.40688e-09
Il13ra1	1.53594e-13	0.375826	0.663	0.406	4.95878e-09
Arsb	1.88327e-13	0.368467	0.56	0.303	6.08012e-09
Cbfa2t3	3.25885e-13	0.305642	0.832	0.586	1.05212e-08
Arap2	3.61564e-13	0.408851	0.403	0.151	1.16731e-08
Plbd1	4.79876e-13	0.365559	0.968	0.853	1.54928e-08
C1qb	4.99061e-13	-1.09087	0.296	0.502	1.61122e-08
Ccnd1	7.19248e-13	0.430962	0.68	0.414	2.32209e-08
Aqp3	7.5749e-13	0.314031	0.233	0.032	2.44556e-08
Ngfr	7.90349e-13	0.452258	0.301	0.08	2.55164e-08
Igf1	1.05317e-12	-0.764289	0.142	0.323	3.40017e-08
Ncf4	1.51201e-12	-0.468707	0.309	0.498	4.88152e-08
Ptger3	1.6125e-12	0.259354	0.262	0.056	5.20597e-08
Sdf2l1	1.6752e-12	0.473778	0.853	0.685	5.40837e-08
Smpdl3a	1.94961e-12	-0.354525	0.134	0.303	6.29431e-08
Cotl1	2.12628e-12	-0.477018	0.887	0.9	6.86471e-08
Slc11a1	2.12656e-12	-0.295372	0.083	0.227	6.8656e-08
Fam129a	2.13717e-12	0.342576	0.809	0.61	6.89987e-08
S100a4	3.72985e-12	0.263939	0.993	0.96	1.20418e-07
H2afy	4.10183e-12	0.352343	0.936	0.809	1.32428e-07
Ctsb	4.56588e-12	-1.09321	0.941	0.928	1.47409e-07
Nectin1	4.93138e-12	0.293738	0.398	0.167	1.59209e-07
Ccl9	5.94543e-12	-0.767135	0.76	0.813	1.91948e-07
Pigx	6.92074e-12	0.294947	0.683	0.43	2.23436e-07
Naaa	8.78918e-12	0.422565	0.94	0.833	2.83759e-07
Lst1	1.18997e-11	-0.771713	0.509	0.657	3.84183e-07
Fgd4	1.20413e-11	-0.361143	0.104	0.251	3.88752e-07
Pltp	1.88553e-11	-0.847247	0.529	0.657	6.08744e-07

### Sheet: AW137_NeoSkinCTvsbact
	p_val	avg_log2FC	pct.1	pct.2	p_val_adj
Mgl2	0	3.92684	1	0.126	0
Cd209d	1.88627e-152	2.05506	0.695	0.234	3.73048e-148
H2-Aa	1.08627e-120	0.755232	0.993	0.978	2.14831e-116
Tmem176a	1.06183e-103	0.892087	0.739	0.318	2.09998e-99
Wfdc17	1.95591e-103	1.04686	0.794	0.436	3.86819e-99
H2-DMa	1.40075e-96	0.814802	0.909	0.685	2.77027e-92
Cd209a	3.50916e-95	1.12641	0.615	0.208	6.94007e-91
Cd74	1.0707e-86	0.44991	0.999	0.998	2.11752e-82
Tmem176b	2.87367e-86	0.754238	0.812	0.44	5.68326e-82
Fcgr2b	8.84394e-84	0.703954	0.838	0.486	1.74907e-79
H2-Eb1	3.25837e-81	0.578506	0.992	0.974	6.44408e-77
Cd209e	2.29496e-78	1.27908	0.392	0.065	4.53874e-74
S100a4	2.95186e-77	0.739859	0.951	0.814	5.8379e-73
Ifi30	1.36431e-75	0.806507	0.891	0.654	2.69819e-71
Syngr2	6.50385e-69	0.725267	0.76	0.441	1.28627e-64
Olfm1	1.65149e-66	0.635844	0.779	0.463	3.26615e-62
Tmsb4x	1.67299e-65	0.468578	1	0.998	3.30866e-61
Slc27a3	8.77335e-63	0.845798	0.426	0.124	1.7351e-58
S100a11	3.50912e-59	0.55013	0.941	0.786	6.93998e-55
Cd163	5.20707e-59	0.674011	0.587	0.25	1.0298e-54
Vrk1	1.51427e-56	0.547813	0.592	0.275	2.99478e-52
H2-Ab1	1.97024e-56	0.387203	0.995	0.989	3.89654e-52
Gfra2	2.08151e-54	0.455455	0.499	0.191	4.1166e-50
Higd2a	1.26662e-53	0.5987	0.605	0.306	2.50499e-49
Casp6	2.23901e-52	0.565151	0.37	0.105	4.42809e-48
Ms4a6c	6.17398e-52	0.461265	0.729	0.382	1.22103e-47
Jaml	1.01726e-51	0.449763	0.419	0.134	2.01183e-47
Klrb1b	2.16181e-51	0.615848	0.497	0.203	4.27542e-47
S100a6	1.10462e-49	0.520777	0.97	0.864	2.18461e-45
Rps21	1.20037e-48	0.460173	0.961	0.815	2.37397e-44
Plbd1	2.85153e-47	0.485736	0.826	0.542	5.63947e-43
Adam23	3.88994e-47	0.586902	0.267	0.043	7.69313e-43
Naga	5.70021e-47	0.455383	0.615	0.309	1.12733e-42
Rps27	2.24088e-46	0.498211	0.942	0.785	4.43179e-42
Ndufa6	3.9958e-46	0.510968	0.746	0.464	7.90249e-42
Fcer1g	5.5674e-46	0.383426	0.915	0.724	1.10106e-41
Hfe	2.81459e-45	0.500681	0.443	0.175	5.56641e-41
Fcgrt	1.57348e-44	0.402056	0.588	0.294	3.11187e-40
Ctnna1	1.81016e-44	0.500325	0.771	0.498	3.57995e-40
Cd9	2.43461e-44	0.567161	0.665	0.4	4.81493e-40
Rps13	2.33661e-43	0.439931	0.95	0.798	4.62111e-39
Cox6b2	2.58481e-43	0.467835	0.335	0.099	5.11198e-39
Gnai2	1.9114e-42	0.419575	0.903	0.72	3.78018e-38
Cd36	2.03941e-42	-1.43137	0.152	0.318	4.03335e-38
Sec61b	2.69025e-42	0.559926	0.74	0.48	5.3205e-38
Nedd4	3.33587e-42	0.43621	0.358	0.116	6.59736e-38
H2afz	3.94188e-42	0.551929	0.919	0.759	7.79585e-38
Trappc5	6.41253e-42	0.413691	0.488	0.219	1.26821e-37
Ndufb10	8.87096e-42	0.425042	0.621	0.347	1.75441e-37
Rpl30	3.13781e-41	0.437882	0.923	0.746	6.20565e-37
Snrpg	5.3451e-41	0.503169	0.756	0.498	1.0571e-36
Ear2	1.01459e-40	0.869078	0.638	0.405	2.00655e-36
Atp5l	1.37182e-40	0.45306	0.839	0.597	2.71305e-36
Il13ra1	1.97306e-40	0.379323	0.415	0.162	3.90211e-36
Napsa	2.8746e-40	0.41773	0.745	0.467	5.6851e-36
Ms4a6d	4.84159e-40	0.366572	0.447	0.184	9.57521e-36
Tomm7	8.36503e-40	0.483386	0.739	0.463	1.65435e-35
Ppia	1.00873e-39	0.464332	0.941	0.816	1.99496e-35
Rps27a	1.09071e-39	0.382787	0.975	0.875	2.1571e-35
Sulf2	2.6017e-39	0.395228	0.334	0.105	5.14539e-35
Rpl10	8.63055e-39	0.479477	0.88	0.675	1.70686e-34
Flt1	4.55253e-38	0.510038	0.28	0.072	9.00353e-34
Rps28	1.96024e-37	0.426824	0.98	0.892	3.87676e-33
Rps15a	4.24033e-37	0.421657	0.925	0.732	8.3861e-33
Rps24	5.19263e-37	0.351846	0.987	0.936	1.02695e-32
Sh3bgrl	5.37512e-37	0.402999	0.846	0.595	1.06304e-32
Rgs1	7.34161e-37	-1.35627	0.414	0.558	1.45195e-32
Rps29	9.79188e-37	0.401422	0.997	0.972	1.93654e-32
Emb	1.50872e-36	0.42694	0.703	0.442	2.98379e-32
Lmo1	1.70982e-36	0.383066	0.417	0.179	3.38152e-32
Ndufc2	2.69218e-36	0.391731	0.641	0.382	5.32432e-32
Ppib	3.16498e-36	0.446654	0.79	0.526	6.25939e-32
Rpl7	4.69965e-36	0.369774	0.947	0.805	9.2945e-32
Rpl39	7.95643e-36	0.416813	0.964	0.859	1.57354e-31
Sgpp1	1.15432e-35	0.287958	0.481	0.221	2.2829e-31
Mt1	1.24003e-35	0.689577	0.826	0.606	2.45241e-31
Gm2a	2.56747e-35	0.374519	0.923	0.76	5.07768e-31
Tmem256	3.6589e-35	0.425738	0.644	0.387	7.23622e-31
Gdi2	3.78326e-35	0.389761	0.83	0.579	7.48214e-31
S100a10	3.79602e-35	0.421391	0.92	0.766	7.50738e-31
Naaa	4.35976e-35	0.358131	0.83	0.561	8.62229e-31
Ndufb1-ps	4.44675e-35	0.441507	0.831	0.6	8.79434e-31
Rpl35a	1.19339e-34	0.296242	0.992	0.952	2.36016e-30
Clec4n	3.35983e-34	0.47456	0.367	0.147	6.64473e-30
Arhgdib	3.45667e-34	0.361644	0.87	0.646	6.83627e-30
Ubl5	5.21948e-34	0.401929	0.754	0.486	1.03226e-29
Arhgap9	6.27367e-34	0.372579	0.399	0.174	1.24074e-29
Rps11	1.21972e-33	0.314266	0.986	0.933	2.41224e-29
Sdf2l1	1.22633e-33	0.451114	0.466	0.235	2.42531e-29
Ndufb5	1.23671e-33	0.38848	0.588	0.341	2.44584e-29
Ccnd3	1.84313e-33	0.35482	0.496	0.243	3.64515e-29
Timm10b	1.91327e-33	0.420232	0.651	0.396	3.78388e-29
Cd209b	2.52306e-33	0.577937	0.197	0.034	4.98985e-29
Atp6v0e	3.67535e-33	0.373134	0.698	0.428	7.26873e-29
Mrpl33	4.02422e-33	0.382954	0.745	0.503	7.9587e-29
Cd302	5.4231e-33	0.365118	0.414	0.188	1.07253e-28
H2afv	6.07466e-33	0.436354	0.449	0.217	1.20139e-28
Mpc1	8.90452e-33	0.359886	0.453	0.222	1.76105e-28
Fcrls	1.79485e-32	0.375571	0.634	0.368	3.54967e-28
