## Supplementary material for "Early life tolerance depends on a subset of specialized dendritic cells and is reinforced by the skin microbiota": Tables 1-2-3: Table 3 List of DEG SDLN CD301bpos vs neg.xlsx

### Sheet: SDLN_Citeseq
	p_val	avg_log2FC	pct.1	pct.2	p_val_adj
Cstb	7.60417e-21	0.687212	0.919	0.779	1.29993e-16
S100a10	2.68629e-18	0.77734	0.809	0.582	4.59221e-14
Vim	5.66923e-16	0.543422	0.998	0.974	9.69155e-12
Ehf	1.08508e-15	0.623398	0.485	0.221	1.85495e-11
Rgs10	1.31895e-15	0.482123	0.942	0.832	2.25475e-11
Crip1	1.13948e-13	0.420912	1	1	1.94794e-09
Arpc1b	2.41318e-13	0.370407	0.958	0.912	4.12533e-09
Aldh1a2	3.02063e-13	0.615987	0.405	0.165	5.16377e-09
Rps27	4.73557e-13	-0.277381	1	0.994	8.09546e-09
Dstn	7.96409e-13	0.53775	0.842	0.674	1.36146e-08
Ccl17	8.36915e-12	0.749791	0.674	0.456	1.43071e-07
Sod3	5.66625e-11	0.396849	0.305	0.115	9.68646e-07
Clk1	5.88374e-11	-0.423669	0.788	0.835	1.00583e-06
Adam8	9.1893e-11	0.463268	0.653	0.45	1.57091e-06
H2-Oa	1.02881e-10	-0.533489	0.175	0.341	1.75874e-06
Pabpc1	3.06317e-10	0.290182	0.953	0.897	5.23649e-06
Serpinb9b	1.5145e-09	0.702754	0.208	0.059	2.58904e-05
Gm42418	2.10396e-09	0.742939	1	0.997	3.59672e-05
Fabp5	2.21893e-09	0.386122	0.989	0.944	3.79326e-05
Mapk3	2.77618e-09	0.308013	0.573	0.341	4.74589e-05
Psap	4.22939e-09	0.332385	0.897	0.756	7.23014e-05
Prnp	9.88749e-09	-0.59704	0.433	0.562	0.000169027
Tspo	2.24286e-08	0.389157	0.923	0.809	0.000383418
Apol7c	2.54793e-08	0.395767	0.942	0.868	0.000435568
Sdc4	4.17031e-08	0.464345	0.758	0.582	0.000712915
Pot1b	4.45392e-08	0.295467	0.487	0.288	0.000761397
Hspa8	5.1178e-08	0.259177	0.991	0.974	0.000874887
Lmna	5.51651e-08	0.286746	0.545	0.35	0.000943048
Nme2	5.76061e-08	0.272889	0.967	0.932	0.000984777
Ccng1	6.52779e-08	0.269218	0.473	0.279	0.00111593
Gfer	6.71842e-08	0.311428	0.765	0.576	0.00114851
Rab32	7.80113e-08	0.306787	0.489	0.294	0.0013336
Hist1h2bc	8.6078e-08	0.315322	0.489	0.288	0.0014715
Serpinb1a	1.67014e-07	0.464399	0.398	0.224	0.00285511
Tspan3	2.28977e-07	0.279164	0.972	0.897	0.00391436
S100a11	2.71937e-07	0.267695	0.988	0.976	0.00464877
Nans	2.8959e-07	0.300804	0.627	0.444	0.00495054
Pvr	3.01217e-07	0.305654	0.564	0.385	0.0051493
Fam32a	3.59727e-07	0.306006	0.926	0.8	0.00614954
Cst3	3.6959e-07	0.351683	1	0.994	0.00631814
Creg1	4.15239e-07	0.30025	0.79	0.615	0.00709852
Myl6	4.4686e-07	0.30751	0.986	0.965	0.00763907
Cox5a	4.76603e-07	0.253878	0.975	0.876	0.00814753
Fcer1g	7.64402e-07	-0.408972	0.93	0.941	0.0130675
Car2	7.85234e-07	0.296572	0.2	0.076	0.0134236
Cd44	9.20944e-07	0.332723	0.811	0.638	0.0157435
Ly86	9.72096e-07	-0.504282	0.527	0.615	0.016618
C1qbp	1.669e-06	0.292255	0.774	0.606	0.0285315
Arpc2	1.87785e-06	0.264122	0.967	0.924	0.0321018
Pdk3	2.36247e-06	0.272164	0.434	0.268	0.0403864
Calm1	2.58518e-06	0.260644	0.998	0.991	0.0441937
Jpt1	2.74694e-06	0.278172	0.713	0.553	0.0469589
